# *In vivo* antiviral host response to SARS-CoV-2 by viral load, sex, and age

**DOI:** 10.1101/2020.06.22.165225

**Authors:** Nicole A. P. Lieberman, Vikas Peddu, Hong Xie, Lasata Shrestha, Meei-Li Huang, Megan C. Mears, Maria N. Cajimat, Dennis A. Bente, Pei-Yong Shi, Francesca Bovier, Pavitra Roychoudhury, Keith R. Jerome, Anne Moscona, Matteo Porotto, Alexander L. Greninger

**Affiliations:** Department of Laboratory Medicine, University of Washington School of Medicine, Seattle, WA, USA; Galveston National Laboratory, University of Texas Medical Branch, Galveston, Texas, 77550; Department of Experimental Pathology, University of Texas Medical Branch, Galveston, Texas, 77550; Department of Microbiology and Immunology, University of Texas Medical Branch, Galveston, Texas, 77550; Department of Biochemistry and Molecular Biology, University of Texas Medical Branch, Galveston, Texas, 77550; Center for Host–Pathogen Interaction, Columbia University Medical Center, New York, New York, 10032, USA; Vaccine and Infectious Disease Division, Fred Hutchinson Cancer Research Center, Seattle, WA; Department of Pediatrics, Columbia University Medical Center, New York, New York, USA; Department of Microbiology & Immunology, Columbia University Medical Center, New York, New York, 10032, USA; Department of Physiology & Cellular Biophysics, Columbia University Medical Center, New York, New York, 10032, USA; Department of Experimental Medicine, University of Campania “Luigi Vanvitelli”, 81100 Caserta, Italy

**Author notes:** Corresponding Author **Correspondence**: Alexander L. Greninger, 1616 Eastlake Ave E, Suite 320, Seattle, WA 98102.

**Keywords:** SARS-CoV-2, COVID-19, RNAseq, interferon, immune response, ribosomal proteins, *ACE2*

## Abstract

Despite limited genomic diversity, SARS-CoV-2 has shown a wide range of clinical manifestations in different patient populations. The mechanisms behind these host differences are still unclear. Here, we examined host response gene expression across infection status, viral load, age, and sex among shotgun RNA-sequencing profiles of nasopharyngeal swabs from 430 individuals with PCR-confirmed SARS-CoV-2 and 54 negative controls. SARS-CoV-2 induced a strong antiviral response with upregulation of antiviral factors such as *OAS1-3 and IFIT1-3*, and Th1 chemokines *CXCL9/10/11*, as well as a reduction in transcription of ribosomal proteins. SARS-CoV-2 culture in human airway epithelial cultures replicated the *in vivo* antiviral host response. Patient-matched longitudinal specimens (mean elapsed time = 6.3 days) demonstrated reduction in interferon-induced transcription, recovery of transcription of ribosomal proteins, and initiation of wound healing and humoral immune responses. Expression of interferon-responsive genes, including *ACE2*, increased as a function of viral load, while transcripts for B cell-specific proteins and neutrophil chemokines were elevated in patients with lower viral load. Older individuals had reduced expression of Th1 chemokines *CXCL9/10/11* and their cognate receptor, *CXCR3*, as well as CD8A and granzyme B, suggesting deficiencies in trafficking and/or function of cytotoxic T cells and natural killer (NK) cells. Relative to females, males had reduced B and NK cell-specific transcripts and an increase in inhibitors of NF-κB signaling, possibly inappropriately throttling antiviral responses. Collectively, our data demonstrate that host responses to SARS-CoV-2 are dependent on viral load and infection time course, with observed differences due to age and sex that may contribute to disease severity.
