## Supplemental Table 1 for "*In vivo* antiviral host response to SARS-CoV-2 by viral load, sex, and age"

gene	baseMean	log2FoldChange	lfcSE	stat	pvalue	padj
IGKC	68.55215428	-4.522663404	1.452862189	-3.112933516	0.001852377	0.056123094
RPS8	149.5879548	-2.011285081	0.516767667	-3.892048998	9.94E-05	0.009436484
WDR78	81.27963176	-1.872924235	0.516082637	-3.62911693	0.000284392	0.016198992
RPS17	94.83295404	-1.858063982	0.542429604	-3.425447222	0.000613788	0.027313574
CBX5	100.6291924	-1.800926843	0.500945534	-3.595055195	0.000324323	0.017105025
RPLP0	220.3805524	-1.79752811	0.47333022	-3.79761958	0.000146092	0.011510157
RPS3A	211.9087442	-1.778567179	0.492316432	-3.612650451	0.000303083	0.016599631
YLPM1	76.18893134	-1.727174669	0.447892921	-3.856222303	0.000115153	0.010118019
DIAPH2	65.93035076	-1.717563613	0.489598621	-3.508105495	0.00045131	0.022160879
RACK1	266.8468598	-1.677633436	0.454740374	-3.689211543	0.00022495	0.015335691
RPL13A	260.6074828	-1.676426956	0.500022341	-3.352704103	0.000800262	0.034532523
RPL13	165.9086945	-1.630398315	0.506735927	-3.217451595	0.001293348	0.044920201
RPL4	224.421703	-1.587578475	0.455622168	-3.484418859	0.000493207	0.023410891
RPS14	131.1520693	-1.585316016	0.520229162	-3.047341691	0.002308751	0.05971148
ZNF91	135.8730188	-1.563613342	0.445085617	-3.513061942	0.000442974	0.022160879
EEF2	226.9025316	-1.554495495	0.50747322	-3.063206951	0.002189786	0.05971148
SH3BGRL	79.00414966	-1.507419763	0.461416553	-3.266939066	0.001087171	0.040740294
KLHL6	78.86187512	-1.492823271	0.526331229	-2.836281014	0.004564227	0.089324013
SPAG6	96.72582591	-1.476830732	0.527412789	-2.800142059	0.005108012	0.092073536
EIF2S3	91.22208269	-1.469737325	0.488439392	-3.009047485	0.002620682	0.06434225
EEF1A1	2900.769391	-1.443383826	0.393230236	-3.670582	0.000241999	0.015663923
RPL15	236.7591312	-1.416010935	0.423547006	-3.34322027	0.000828121	0.034683672
RPL3	217.2522915	-1.414763563	0.461961266	-3.062515553	0.002194851	0.05971148
SERBP1	90.56007638	-1.406700671	0.439291377	-3.202204152	0.001363803	0.046239419
RPL6	156.3328605	-1.390575487	0.499636501	-2.783174334	0.005382987	0.09337153
SEPTIN2	103.2197179	-1.381722648	0.450567537	-3.066627165	0.002164887	0.05971148
RPL17	141.3047545	-1.369969522	0.456817492	-2.998942788	0.002709182	0.065387709
RPS24	85.61141333	-1.369392756	0.480484526	-2.850024675	0.004371584	0.089324013
ARFGEF2	66.3704703	-1.367529102	0.49198469	-2.779617189	0.005442301	0.09337153
RPS6	225.8063251	-1.359964899	0.445793199	-3.050663182	0.002283366	0.05971148
ZNF106	148.7389161	-1.344828833	0.440589024	-3.052343023	0.002270625	0.05971148
GAPDH	454.4408815	-1.327700333	0.42395921	-3.131669989	0.001738151	0.056123094
RPS4X	190.2897819	-1.326709736	0.479463024	-2.767074142	0.005656189	0.094757801
CD24	355.3564814	-1.303227389	0.455628561	-2.860284674	0.004232609	0.088635807
PPIA	125.5001468	-1.29037459	0.453527832	-2.845193832	0.004438441	0.089324013
NUCKS1	104.2421776	-1.261196295	0.452127835	-2.78946837	0.005279465	0.09337153
LPP	163.242271	-1.259898579	0.458875332	-2.745622811	0.006039616	0.09885532
EIF4B	171.6997093	-1.209360395	0.4367761	-2.768833721	0.005625734	0.094757801
PIGR	287.5090347	-1.207236369	0.424803183	-2.841872229	0.004484946	0.089324013
RPS11	295.8806681	-1.191261288	0.423238428	-2.814634042	0.004883281	0.091497261
CALM1	372.7163648	-1.116421013	0.383130605	-2.913943699	0.003568943	0.079408974
EIF4G2	323.0717627	-1.11305884	0.394593597	-2.820772682	0.004790814	0.090961584
XAF1	332.5007917	1.481270428	0.497700157	2.976230583	0.002918154	0.067023399
OAS2	390.1074345	1.481567714	0.512976249	2.888179944	0.003874781	0.083601343
HERC6	108.9693266	1.486559566	0.525602251	2.828297564	0.004679629	0.090051233
SAT1	879.9241521	1.503727205	0.481949066	3.12009569	0.001807923	0.056123094
IRF1	186.4079103	1.534674788	0.547980455	2.800601323	0.005100749	0.092073536
UBE2L6	82.29332578	1.588525625	0.546265755	2.907972192	0.003637807	0.079695953
RNF213	817.0800615	1.603063302	0.536976795	2.985349307	0.002832547	0.066123711
WARS1	412.7329752	1.643712099	0.530878249	3.096212929	0.001960096	0.058149501
TNFSF10	161.0548953	1.686624153	0.517936136	3.256432665	0.001128217	0.04119438
OAS1	142.9953136	1.726290634	0.577848269	2.987446231	0.002813188	0.066123711
IFITM3	229.8548014	1.726970464	0.567663117	3.042245328	0.002348204	0.05971148
MX1	340.0458802	1.730094462	0.525229979	3.293975078	0.000987813	0.038017435
PTP4A1	83.60599662	1.749241038	0.588950609	2.970098022	0.002977047	0.067290722
NAMPT	802.6603368	1.78189449	0.628480746	2.835241178	0.00457911	0.089324013
TRIM38	134.19881	1.814945821	0.559883774	3.241647472	0.001188409	0.042307371
IFI44	103.0146188	1.940900488	0.587304947	3.304757601	0.000950586	0.037681096
IFITM1	158.8149736	1.979018111	0.598947288	3.304160737	0.000952612	0.037681096
CLEC7A	78.08718575	2.031488104	0.707017853	2.873319387	0.004061833	0.086329097
DDX58	166.9984298	2.054782809	0.591784021	3.472183662	0.000516243	0.023713873
OAS3	487.8708901	2.069952394	0.538417002	3.844515284	0.000120791	0.010118019
MNDA	128.89778	2.116208208	0.753465038	2.808634908	0.004975203	0.092008953
PDE4B	129.4175902	2.120792338	0.761033553	2.786726457	0.00532434	0.09337153
IFI44L	371.5017568	2.207376816	0.556471611	3.966737515	7.29E-05	0.007836468
GBP1	319.3105302	2.211241944	0.559324644	3.953414114	7.70E-05	0.007836468
NABP1	216.7529226	2.415467468	0.759144895	3.181826661	0.001463494	0.048465469
SP110	105.4744314	2.417127254	0.638570879	3.785213722	0.000153577	0.011510157
LCP2	179.6455633	2.446624126	0.673640774	3.631941861	0.000281297	0.016198992
HERC5	61.04861193	2.626407176	0.722650938	3.634406374	0.000278621	0.016198992
IFIT1	465.0221462	2.649374503	0.598117456	4.429522125	9.44E-06	0.001494284
EPSTI1	85.63032361	2.656105406	0.582542311	4.559506414	5.13E-06	0.000912677
DDX60L	280.0429348	2.732266784	0.653817469	4.178944301	2.93E-05	0.003475336
MX2	266.4125307	2.749098252	0.574188699	4.787795816	1.69E-06	0.000400199
RSAD2	284.8216287	2.789719272	0.642148842	4.34434992	1.40E-05	0.001989167
IFIT3	451.2541591	2.932259467	0.588944774	4.978836044	6.40E-07	0.000227725
IL18RAP	77.47502158	3.074278897	1.000424864	3.072973301	0.002119374	0.05971148
IFIT2	585.7516663	3.16452845	0.644678018	4.908696069	9.17E-07	0.000261116
OASL	62.84161598	3.168190227	0.742654455	4.26603544	1.99E-05	0.00257585
GBP5	212.8741185	3.268771079	0.649650418	5.031584658	4.86E-07	0.000227725
CXCL9	110.7047175	3.736598966	0.811335286	4.605492984	4.11E-06	0.000837088
CXCL11	68.67881795	3.978976052	1.07894243	3.687848342	0.000226158	0.015335691
CXCL10	197.0540567	4.476513855	0.848071661	5.278461788	1.30E-07	9.28E-05
