## Supplemental table 2 for "*In vivo* antiviral host response to SARS-CoV-2 by viral load, sex, and age"

gene	baseMean	log2FoldChange	lfcSE	stat	pvalue	padj
CXCL11	97.76587522	4.01762813	0.388835374	10.33246561	5.03E-25	5.61E-21
CXCL10	267.5587437	2.945847164	0.327295301	9.000578848	2.25E-19	1.25E-15
MMP13	7.368208989	3.532745393	0.430750946	8.20136422	2.38E-16	8.84E-13
IFIT1	589.8744172	1.800382667	0.242106294	7.436331536	1.04E-13	2.89E-10
CCL8	4.070250067	3.960465884	0.548378439	7.22214004	5.12E-13	9.52E-10
LAMP3	40.9077173	1.713106447	0.236578614	7.241172041	4.45E-13	9.52E-10
IFIT2	760.9648378	1.873765189	0.264062891	7.095905005	1.29E-12	2.05E-09
CXCL13	9.876571525	3.408405766	0.496828703	6.860323779	6.87E-12	9.58E-09
IDO1	87.85817633	1.953271933	0.289221861	6.75354182	1.44E-11	1.79E-08
RGL1	50.27369445	1.668919176	0.252891445	6.599350068	4.13E-11	4.61E-08
ACE2	10.6339526	2.001734529	0.318783856	6.279284507	3.40E-10	3.45E-07
NEXN	10.6400901	2.137088428	0.349498509	6.114728308	9.67E-10	8.99E-07
DDX58	195.2341049	1.402517308	0.245329371	5.716874847	1.09E-08	9.31E-06
CXCL8	480.4102988	-2.07524383	0.375393495	-5.528182716	3.24E-08	2.58E-05
USP18	37.75094389	1.527505772	0.278533589	5.48409899	4.16E-08	3.09E-05
WARS1	467.1699094	1.19987725	0.220886439	5.432100114	5.57E-08	3.66E-05
OPTN	48.71251102	1.109172779	0.203881869	5.440271774	5.32E-08	3.66E-05
GBP1P1	17.15505257	1.708834382	0.31665893	5.396450943	6.80E-08	3.79E-05
CMPK2	117.2312296	1.315444005	0.243687903	5.398068554	6.74E-08	3.79E-05
OAS2	417.7364513	1.096136917	0.202473352	5.413734236	6.17E-08	3.79E-05
SAMD9L	291.850659	1.331179759	0.248032817	5.366950117	8.01E-08	4.25E-05
IGHM	11.93128947	-4.873180669	0.910453383	-5.352476866	8.68E-08	4.40E-05
IGHG1	26.15738761	-4.144262149	0.778065697	-5.326365327	1.00E-07	4.86E-05
CXCL9	135.2479894	1.67015633	0.316011914	5.285105575	1.26E-07	5.84E-05
TNFSF10	177.1597377	1.11887314	0.21230675	5.270078043	1.36E-07	6.09E-05
HMGB3	16.17460629	-1.524384194	0.290437925	-5.248571423	1.53E-07	6.58E-05
GBP4	163.7179289	1.13691992	0.217295066	5.232147876	1.68E-07	6.92E-05
PLEKHA4	26.56795891	1.168546749	0.224871003	5.196520371	2.03E-07	8.09E-05
SAMD9	377.1552406	1.180246018	0.22795357	5.177571996	2.25E-07	8.65E-05
TLR3	13.36455365	1.353037842	0.264027736	5.124604953	2.98E-07	0.000110887
S100A9	181.0589206	-1.984986172	0.391828522	-5.065956311	4.06E-07	0.000146249
LMO2	23.25197597	1.373159561	0.272069219	5.047096338	4.49E-07	0.000156399
TENT5A	61.44728937	1.026823917	0.20488974	5.011592656	5.40E-07	0.000182506
NUPR1	62.95638181	1.048794206	0.211024641	4.970008239	6.70E-07	0.000219695
BATF2	12.47757371	1.382129699	0.280281615	4.93121783	8.17E-07	0.000260495
CXCR2P1	15.47990593	1.897777953	0.386065016	4.915695213	8.85E-07	0.000274177
CCN2	42.167073	1.3224407	0.270033682	4.897317592	9.72E-07	0.000286961
LAP3	110.3020758	1.062481192	0.217003808	4.896140776	9.77E-07	0.000286961
GBP1	388.7094955	1.118843494	0.229168645	4.882184011	1.05E-06	0.000300144
RHOU	17.20445172	0.991513811	0.205981548	4.813605003	1.48E-06	0.000413455
HERC5	71.35365396	1.462614585	0.304655054	4.800887322	1.58E-06	0.000429855
MUC15	28.81531833	1.199841638	0.250407701	4.791552468	1.65E-06	0.000439628
CD274	44.68897657	1.481443626	0.311788928	4.751431147	2.02E-06	0.000524073
PLAAT2	5.552857318	1.850132025	0.390444226	4.738530892	2.15E-06	0.000533734
GMPR	9.378256953	1.554037689	0.327787494	4.740991397	2.13E-06	0.000533734
SPATS2L	107.1097979	0.91404829	0.193286587	4.72897942	2.26E-06	0.000547302
CD300E	26.84668835	1.414547209	0.3012514	4.695570571	2.66E-06	0.000631115
SORL1	262.2313021	-1.241358799	0.26598982	-4.666941019	3.06E-06	0.000710601
MX1	348.8631092	0.984979786	0.214938254	4.582617417	4.59E-06	0.001045551
RPL15	145.3549261	-0.739874984	0.161884995	-4.570374085	4.87E-06	0.001086367
CD80	10.82592447	1.970685979	0.434029624	4.540441182	5.61E-06	0.001228072
CCN1	5.400322006	2.004400228	0.444163842	4.512749661	6.40E-06	0.001298118
CCR5	21.16836143	1.28792765	0.285170055	4.51634955	6.29E-06	0.001298118
TDRD7	28.98205669	1.246963813	0.276008723	4.517842041	6.25E-06	0.001298118
RTP4	15.5118161	1.219849968	0.270299759	4.512952481	6.39E-06	0.001298118
GCH1	30.01956826	1.215219273	0.269996789	4.500865652	6.77E-06	0.001348349
AC005515.1	5.95190617	2.247618156	0.504999302	4.450735174	8.56E-06	0.001592016
OASL	72.265348	1.358957244	0.305261708	4.451777629	8.52E-06	0.001592016
TXN2	11.89081406	-1.290953688	0.290060324	-4.450638654	8.56E-06	0.001592016
IFIT3	544.5156949	1.084790222	0.243598676	4.453186029	8.46E-06	0.001592016
SLC25A28	20.92325479	1.070134306	0.24075399	4.444928644	8.79E-06	0.00160809
HNF4G	5.798462227	1.323975473	0.300968633	4.399048036	1.09E-05	0.001956556
CXCR2	191.8296579	-1.971942282	0.448876153	-4.393065363	1.12E-05	0.001979278
C4B	3.771365655	2.37995254	0.54410144	4.374097116	1.22E-05	0.002125689
IFI6	37.72027326	1.033748363	0.237773573	4.34761672	1.38E-05	0.002362277
BCL2L14	17.74068614	1.133577337	0.261172161	4.340345205	1.42E-05	0.002404825
RPS8	57.40936637	-0.961437068	0.222058784	-4.329651145	1.49E-05	0.002486941
POU2F3	8.198017743	1.444286246	0.335087919	4.310171041	1.63E-05	0.002649084
SLC12A6	112.8652309	-1.200962888	0.278696132	-4.30921979	1.64E-05	0.002649084
CD38	56.74308912	1.10252981	0.256101588	4.305048711	1.67E-05	0.002660929
LRG1	16.27178993	-1.808260167	0.423194692	-4.272880074	1.93E-05	0.003032257
FCRL2	4.385301562	-2.846407984	0.670105036	-4.247704209	2.16E-05	0.003292562
RGS2	291.9152236	-1.624890299	0.382370421	-4.249518813	2.14E-05	0.003292562
APOL1	41.09311485	0.925383369	0.217982623	4.245216219	2.18E-05	0.003292562
G0S2	118.4112475	-2.236505031	0.527713611	-4.238103749	2.25E-05	0.003325251
CCL2	9.935067151	1.928352209	0.45512053	4.237014331	2.27E-05	0.003325251
PDCD1LG2	6.999315852	1.685544348	0.399530551	4.218812164	2.46E-05	0.003512921
OAS3	526.9209594	0.918984885	0.217688693	4.221555428	2.43E-05	0.003512921
RSAD2	336.754207	1.092785762	0.259823792	4.205872588	2.60E-05	0.003673008
LY9	6.85258203	-1.765347685	0.421634801	-4.186911705	2.83E-05	0.003921133
STARD4	11.78952543	1.285371698	0.307168956	4.184575528	2.86E-05	0.003921133
FRMD3	29.62956774	1.166540374	0.278902911	4.18260379	2.88E-05	0.003921133
HERC6	115.4190072	0.855558611	0.205700175	4.159250762	3.19E-05	0.004291993
ANKRD22	13.21105047	1.521290989	0.366152471	4.154801915	3.26E-05	0.00432426
EGR3	54.33444419	-1.641889888	0.396236844	-4.143708278	3.42E-05	0.004485566
IGHA1	27.84470991	-2.910850612	0.704042887	-4.134479114	3.56E-05	0.004615373
ATF3	20.91717349	1.255782949	0.304454945	4.124692246	3.71E-05	0.004760715
OSM	14.47586055	-2.902794813	0.705292153	-4.115733887	3.86E-05	0.004890479
HDX	5.139877609	1.490719207	0.362418229	4.11325669	3.90E-05	0.004890479
IL33	49.7429627	0.996457787	0.2439673	4.084390769	4.42E-05	0.00547841
CXXC5	10.24756618	-1.142717941	0.280167044	-4.078702211	4.53E-05	0.005552484
IGLL5	5.331307794	-4.55666448	1.123069845	-4.057329561	4.96E-05	0.006019567
NUB1	70.72761929	0.922353206	0.227912793	4.046956696	5.19E-05	0.006224867
IL1RAP	43.72188908	-1.182987736	0.293113739	-4.035934103	5.44E-05	0.006455094
CSF3R	268.7727401	-1.583190069	0.393343483	-4.024955631	5.70E-05	0.006622849
AGO2	72.04463958	-0.914670619	0.227137103	-4.026953795	5.65E-05	0.006622849
NT5C3A	47.09893615	1.252422256	0.311710901	4.017896873	5.87E-05	0.006685079
RPL37	58.41955535	-0.814219759	0.202568087	-4.019486842	5.83E-05	0.006685079
ADAP1	13.63309928	1.298468926	0.323913818	4.008686421	6.11E-05	0.006880987
ACKR4	4.495657798	1.737976779	0.43676767	3.979179086	6.92E-05	0.007715471
DOP1A	64.90825276	0.927766846	0.233460464	3.973978419	7.07E-05	0.007807908
CTTNBP2NL	28.79091858	0.818244717	0.206110134	3.969939289	7.19E-05	0.007863601
H3-3A	110.1751849	-0.896109448	0.226936095	-3.948730364	7.86E-05	0.008510385
DTX3L	220.8801938	0.825095683	0.209136836	3.945243213	7.97E-05	0.008552165
CD22	13.51101945	-1.88531303	0.478327025	-3.941472948	8.10E-05	0.008604998
RORB	5.115599254	1.401486134	0.356657128	3.929505467	8.51E-05	0.008875627
KCNJ15	74.08206944	-1.27872853	0.325361672	-3.930175679	8.49E-05	0.008875627
TMEM229B	12.6532515	1.110029031	0.283146113	3.92033999	8.84E-05	0.009088022
OAS1	151.4601109	0.934467557	0.238423902	3.919353519	8.88E-05	0.009088022
IGHG2	6.928293753	-3.928353694	1.010318256	-3.888233901	0.000100976	0.01024175
ASPM	4.767481064	-2.109153892	0.544192747	-3.875747893	0.000106298	0.010684355
CMKLR1	12.75723806	1.372492815	0.354393007	3.872798811	0.000107593	0.010717956
TOR1B	11.39915722	1.358042781	0.352403258	3.853661252	0.000116365	0.011489199
IVNS1ABP	405.7564199	-0.976712272	0.253908064	-3.84671623	0.000119711	0.011664879
TRAFD1	44.21200338	0.960007424	0.24963485	3.845646647	0.000120235	0.011664879
LAPTM5	208.3952096	-0.950718155	0.248895328	-3.81975091	0.000133587	0.012848489
RBM3	28.8307825	-0.790760711	0.208197967	-3.798119281	0.000145798	0.013903163
CD37	19.45164098	-1.422359624	0.375495922	-3.787949587	0.000151896	0.014241175
PML	87.77000812	0.900424486	0.237589895	3.78982652	0.000150753	0.014241175
FURIN	59.02368161	-1.406080922	0.37553218	-3.744235508	0.000180944	0.016684221
SLFN5	293.4694646	0.664578152	0.177411253	3.745975188	0.000179694	0.016684221
SLC2A3	164.6855597	-1.443116072	0.386898754	-3.729957919	0.000191512	0.017371517
PARP9	224.1833066	0.823526042	0.220782235	3.730037619	0.000191451	0.017371517
RIN2	22.45813213	0.845303442	0.227862609	3.709706681	0.0002075	0.018669935
AADACP1	5.398768694	1.34166848	0.362241427	3.703796364	0.000212397	0.018957687
CCDC173	13.92025405	1.15702005	0.313211829	3.694049664	0.000220711	0.019543404
IFI44L	416.2925419	0.84243452	0.228851818	3.681135362	0.000232198	0.020398658
ANLN	4.611253751	-1.488709217	0.404677379	-3.678755703	0.000234375	0.020429045
PROK2	24.64351099	-2.292659623	0.62523241	-3.666891844	0.000245517	0.021173091
DENND3	51.33903096	-1.304025841	0.355741557	-3.665655072	0.000246706	0.021173091
MOB3A	35.28483301	-1.139672825	0.312160147	-3.650923529	0.000261299	0.0222543
RPS6	164.3622265	-0.616192241	0.168992703	-3.646265375	0.000266079	0.022489739
GZMB	8.301509979	1.550165326	0.425818775	3.640434418	0.000272178	0.022832291
ATP2B1	57.43230081	-1.084160847	0.298833978	-3.627970462	0.000285658	0.023784221
CNTNAP3	9.621236066	1.696223257	0.467898015	3.625198658	0.000288739	0.023862708
NT5C3AP1	3.83551967	3.616075846	0.998674187	3.620876451	0.000293607	0.02391073
PAG1	86.39996234	-1.269461325	0.350529035	-3.621558271	0.000292834	0.02391073
HDAC5	9.44998158	-1.175387841	0.324866007	-3.618069656	0.000296809	0.023996324
CD79A	5.529343094	-4.215941232	1.167966771	-3.609641419	0.000306621	0.024611264
DYNLT1	42.79201892	0.719015837	0.199797331	3.598725942	0.00031978	0.025484179
NDRG1	68.82465334	-1.077880863	0.29987555	-3.594427294	0.000325106	0.02572487
FLOT2	33.63695331	-0.937974082	0.261661429	-3.584686075	0.000337484	0.026516252
USP13	5.454245111	-1.243510512	0.347821652	-3.575138304	0.000350043	0.027163524
PRCP	26.39721	-1.14576152	0.320517062	-3.574728632	0.000350591	0.027163524
SLC16A1	4.997819688	1.201102231	0.336649483	3.567812493	0.000359974	0.027698133
TOP2A	7.834692191	-1.348065062	0.37806695	-3.565678153	0.000362917	0.027733286
C15orf39	70.19854766	-1.085361956	0.305171339	-3.556565829	0.000375734	0.028517471
PNPT1	43.30342748	0.856381336	0.241041152	3.552842867	0.000381092	0.028728674
JAK2	56.73684074	0.817883204	0.230448423	3.549094388	0.000386558	0.028945189
RPL3	105.7526035	-0.663105568	0.186942202	-3.547115425	0.000389474	0.02896907
APOBEC3G	24.67096135	0.960938201	0.271134321	3.544140767	0.000393895	0.029103875
AFF2	21.41836584	-1.445908961	0.408908148	-3.536023842	0.000406198	0.029782537
CFB	43.54817008	0.805637145	0.227929883	3.534583243	0.000408419	0.029782537
GBP3	82.50480743	0.802046501	0.227230793	3.529655859	0.000416101	0.030145673
DUSP5	26.8526136	0.993737169	0.281953872	3.524467183	0.000424335	0.030543934
JUNB	77.45276068	-1.266226404	0.359673413	-3.520489311	0.000430751	0.030807006
EVI2B	237.5355615	-0.977162842	0.277837031	-3.517036011	0.000436395	0.03101181
ETV7	7.069800965	1.121465178	0.319065546	3.514842615	0.000440015	0.03102565
SSH2	72.95102737	-1.018308624	0.289822785	-3.51355614	0.000442151	0.03102565
BTC	7.120744706	1.134577119	0.323391211	3.508373388	0.000450856	0.031243466
TPT1	508.3643767	-0.55954292	0.159475894	-3.508636365	0.00045041	0.031243466
CR2	8.577594412	-3.740556403	1.066880498	-3.506068778	0.000454778	0.031320708
JOSD1	58.18601047	-0.997944054	0.285034523	-3.501133986	0.000463283	0.031710717
IFI44	122.2699797	0.815018392	0.232917545	3.499171321	0.000466707	0.031750278
MMP9	6.191085469	-3.081281454	0.882045211	-3.49333732	0.000477024	0.032255464
KCTD14	5.301806712	1.228127478	0.35233727	3.485658726	0.000490927	0.032798031
ADAP2	30.01190936	0.990423741	0.284089967	3.486303129	0.000489746	0.032798031
VASP	39.39985676	-1.104250274	0.317186992	-3.481385752	0.000498827	0.033127426
RASGRP2	5.3245934	-2.145109754	0.61658716	-3.479004906	0.000503279	0.033225373
MCM5	7.487327261	-1.407296999	0.405647653	-3.469259565	0.000521895	0.034051358
DHFR	10.71233165	-1.071064336	0.308668431	-3.46995102	0.000520553	0.034051358
MAPK13	47.98638046	-1.048768965	0.303027873	-3.460965335	0.000538242	0.03471195
APOBEC4	26.77993478	0.828635386	0.239376248	3.461644137	0.000536887	0.03471195
FBXL20	36.23521706	-0.864814946	0.25008174	-3.458129118	0.000543941	0.034877848
MT2A	8.107719484	1.277035593	0.369888943	3.452483829	0.000555451	0.03530716
BTG2	127.984632	-0.994154346	0.288014651	-3.451749212	0.000556965	0.03530716
IL4R	27.09165086	-1.333400306	0.387245881	-3.443291127	0.00057468	0.036020833
LILRB1	10.52611057	1.273935678	0.369825021	3.444698451	0.000571697	0.036020833
LGMN	49.29525506	0.792785257	0.231113866	3.430279937	0.000602959	0.037582189
UBE2R2	52.43773044	-0.908865336	0.265101074	-3.428372889	0.000607211	0.03763695
PTGS2	226.7156378	-1.329527268	0.388053957	-3.426140221	0.000612224	0.037738043
PARP12	51.7936274	0.901891949	0.264053252	3.415568417	0.00063649	0.038805045
RPL28	97.88635362	-0.740797701	0.216882303	-3.415666893	0.00063626	0.038805045
DLG2	10.28116204	1.197982242	0.351462422	3.408564238	0.000653057	0.039598684
DNAJA1	124.5198824	0.668268178	0.196196448	3.406117621	0.000658938	0.039739294
NAMPT	1022.99136	-0.934641248	0.27471505	-3.402220768	0.000668406	0.040093591
UBE2L6	82.19304877	0.755258321	0.222184975	3.399232194	0.000675753	0.040317533
SPIB	6.894737813	-1.396311352	0.411403061	-3.394022757	0.00068874	0.04087377
SLC44A2	30.52083025	-0.890975747	0.263486544	-3.381484808	0.000720952	0.042559067
CX3CL1	14.33569754	0.934785652	0.277247018	3.371670714	0.000747137	0.043642982
PLSCR1	92.04718906	0.735117365	0.218019428	3.371797514	0.000746793	0.043642982
PADI2	13.91611208	-1.390321536	0.414778914	-3.351958088	0.000802422	0.046147518
CPD	163.1884711	-0.763680428	0.22773863	-3.35331967	0.000798484	0.046147518
OSBPL8	70.36671999	-0.763583328	0.227691867	-3.353581909	0.000797728	0.046147518
MGAM	81.2932438	-1.173463787	0.350530585	-3.347678737	0.000814914	0.046625629
ARRB2	38.35237138	-0.931521181	0.278898663	-3.339998736	0.000837788	0.047689783
FPR3	40.14751911	0.940278929	0.281768832	3.337057975	0.000846703	0.047952607
HEG1	9.134876268	1.304601081	0.391297149	3.334041877	0.000855938	0.047988427
MUC4	1979.871817	0.735675147	0.220624223	3.334516661	0.000854478	0.047988427
ZNFX1	253.5169178	0.686850342	0.206179532	3.331321665	0.000864347	0.048217576
PRKDC	81.11231862	-0.858011591	0.258964215	-3.313243844	0.000922205	0.051160641
BCL6	194.5466036	-0.822530749	0.248347738	-3.31201224	0.000926275	0.051160641
SOS2	69.46701188	-0.833566862	0.251906836	-3.309028351	0.000936204	0.051454301
RPL36	16.10733498	-1.035199421	0.313108177	-3.306203722	0.000945693	0.051721064
MKNK2	23.95477972	-0.95521584	0.289326724	-3.301512654	0.00096165	0.052337213
PTPRC	265.3892102	-0.930659731	0.282019173	-3.299987445	0.000966892	0.052367033
ZFP36L1	185.0109056	-0.692509497	0.210077852	-3.296442198	0.000979178	0.052776254
TMEM154	80.65204621	-0.893525189	0.271228228	-3.294366504	0.000986438	0.052911959
RPL13A	86.79421137	-0.687919317	0.209143412	-3.289222976	0.001004644	0.053630685
FCGR2A	203.9928199	-1.036475646	0.315533281	-3.284837795	0.001020411	0.053956044
FTL	1083.060684	-0.659597973	0.200727844	-3.286031274	0.001016097	0.053956044
HLX	8.011046177	-1.647036116	0.50161298	-3.28347986	0.00102534	0.05396092
IGKC	36.11722991	-2.04846718	0.624605373	-3.279618249	0.001039476	0.054407406
CXCR5	5.838481328	-1.853421175	0.565324706	-3.278507297	0.001043577	0.054407406
AC007068.1	3.889023973	1.694584805	0.51743798	3.274952496	0.001056797	0.054840413
CSTF1	16.14889385	-0.883525834	0.269926615	-3.273207553	0.001063344	0.054924653
PHACTR1	26.55552243	-1.33448756	0.40812836	-3.269774144	0.001076334	0.055187433
APOL3	30.12065121	0.905146939	0.27697644	3.267956431	0.00108327	0.055187433
HP1BP3	42.29521873	-0.674967231	0.206505056	-3.268526411	0.001081091	0.055187433
PLOD1	5.570242418	-1.077158085	0.329929752	-3.264810401	0.001095374	0.055550384
MUC5B	71.68032492	-0.996762418	0.305972913	-3.257681887	0.001123262	0.056706966
ADAM8	26.88418979	-1.512742273	0.465325144	-3.250936023	0.001150257	0.056817203
MKI67	21.20389255	-1.228037195	0.377560273	-3.252559344	0.001143707	0.056817203
ANKS1A	12.70576353	1.055894924	0.324745713	3.251451468	0.001148174	0.056817203
LSP1	28.08395535	-1.05302633	0.323632035	-3.253776559	0.001138818	0.056817203
ARMH4	11.30901992	0.954586326	0.293648837	3.250775091	0.001150909	0.056817203
CAMK2B	4.003797324	-3.367653617	1.036506561	-3.249042259	0.001157943	0.056912631
EFHD2	17.13592036	-0.949455721	0.292781674	-3.24287961	0.001183282	0.057650119
TRIM14	46.7441502	0.663307653	0.204532424	3.243044013	0.001182599	0.057650119
MYH9	128.8875553	-0.752175161	0.232363999	-3.237055498	0.001207699	0.058583914
CLK1	100.8416043	-0.877898441	0.271693549	-3.23120826	0.001232681	0.059536886
KLHL20	15.03799892	0.845200609	0.261836558	3.227970205	0.00124672	0.05995539
FAS	7.241210992	1.240529473	0.385213226	3.220370924	0.001280248	0.060036397
MAN2A2	20.28714502	-1.201199464	0.373011807	-3.22027196	0.00128069	0.060036397
PXDC1	6.084026103	0.958613759	0.297630879	3.220814196	0.00127827	0.060036397
C21orf91	39.4586165	0.761400879	0.236316917	3.221948259	0.001273221	0.060036397
XRN1	182.4639247	0.675067684	0.209427979	3.223388236	0.001266837	0.060036397
NCOA7	103.2267223	0.63034037	0.19548032	3.224572009	0.001261611	0.060036397
STATH	47.36479723	-1.069042134	0.33214442	-3.218606336	0.001288152	0.060133522
LIFR	23.92093953	0.775355455	0.241089086	3.216053731	0.001299665	0.060418175
MAST3	20.52959339	-1.085242903	0.338128864	-3.209554159	0.00132941	0.061290195
APOL6	240.6707352	0.629456078	0.196053115	3.210640531	0.001324395	0.061290195
RPL18A	30.2651618	-0.885798704	0.27620314	-3.207055157	0.001341013	0.061570699
TLR10	11.78807724	-1.404180675	0.438842506	-3.199737164	0.00137553	0.062896657
RPL7P9	6.097075652	5.765546531	1.807436477	3.189902718	0.001423207	0.064811101
MME	19.39427923	-1.716486247	0.538579644	-3.187061128	0.001437264	0.064877352
NPIPA9	5.805222388	1.157961975	0.363840607	3.182607855	0.001459551	0.064877352
SBF1	23.41644665	-0.899880226	0.282674921	-3.183445576	0.001455335	0.064877352
ZNF354B	80.39097438	0.821399537	0.258024659	3.183414875	0.001455489	0.064877352
BLZF1	23.62924403	0.811380182	0.254732637	3.18522272	0.001446426	0.064877352
GAPDH	361.3538936	-0.545079675	0.171103658	-3.185669329	0.001444196	0.064877352
C10orf105	4.038136491	-3.406143243	1.072421201	-3.176124491	0.001492569	0.065651712
CYP4F3	20.84966985	-1.285187374	0.404691008	-3.17572506	0.001494625	0.065651712
DNAI1	27.87353242	0.893142813	0.281197418	3.176212715	0.001492115	0.065651712
CR1	57.93890498	-1.485899037	0.468241193	-3.173362488	0.001506843	0.065669287
PIK3IP1	26.36131012	-1.109005589	0.349597081	-3.172239268	0.001512683	0.065669287
PREX1	98.7846812	-1.096264841	0.345476429	-3.173197214	0.001507701	0.065669287
XPO6	145.2261076	-0.820794433	0.259121469	-3.167604889	0.001537003	0.066466424
GSDMB	26.70507181	0.910569592	0.287678248	3.165236157	0.001549571	0.066751222
LIMK2	134.4057091	-0.789593006	0.250722828	-3.149266518	0.001636808	0.070225869
HSP90AA1	588.1480923	0.581498149	0.18470843	3.148194965	0.001642821	0.070225869
KDM6B	76.49770396	-0.989062371	0.314450042	-3.145372048	0.001658757	0.070636473
SWSAP1	4.660522301	-1.742603823	0.555346545	-3.137867408	0.001701818	0.071125192
NFKBID	7.516379102	-1.618780279	0.515471031	-3.140390401	0.001687228	0.071125192
RALGPS2	36.25296443	-0.806151662	0.256777308	-3.139497292	0.00169238	0.071125192
CD163	54.45273096	0.727044332	0.231573025	3.139589905	0.001691845	0.071125192
HSPA8	481.1949199	0.555278977	0.176963444	3.13781742	0.001702109	0.071125192
PTMS	17.257047	0.766100743	0.244298895	3.135915707	0.001713184	0.071320888
HSPA5	71.00008009	0.716993936	0.228850997	3.133016433	0.001730198	0.071761391
IFI35	6.885379239	1.098518019	0.351262661	3.12734071	0.001763954	0.072621521
DNAH9	111.0493773	0.759893002	0.242960916	3.127634741	0.00176219	0.072621521
FAM157A	79.7632652	-1.533948152	0.491004318	-3.124103182	0.001783479	0.072641511
TMEM71	22.95781364	-1.111235632	0.355911147	-3.122227669	0.001794881	0.072641511
CHP2	16.90148339	-0.999624301	0.32030859	-3.120816398	0.001803504	0.072641511
MAFB	20.74288049	0.937371482	0.300290185	3.121552176	0.001799004	0.072641511
COTL1	42.75278578	-0.90378139	0.289245536	-3.124616553	0.00178037	0.072641511
MRTFB	87.53575051	-0.642894925	0.205919473	-3.122069595	0.001795845	0.072641511
IFIT5	60.69144223	0.768649043	0.246648021	3.116380339	0.00183086	0.073478063
MED10	4.428569828	-1.395666114	0.448236257	-3.113684118	0.001847672	0.073623126
PIK3CD	30.31180237	-1.049871423	0.337097629	-3.114443213	0.001842924	0.073623126
MAP3K20	13.30351368	-1.02854678	0.330692509	-3.110281459	0.001869091	0.073840563
FLACC1	11.3242056	0.934317779	0.300455894	3.109666998	0.001872984	0.073840563
PABPC1	399.5418484	-0.49221159	0.158233159	-3.110672846	0.001866616	0.073840563
TRIM5	35.92532249	0.735956168	0.236946462	3.106001926	0.001896355	0.074498699
SQOR	37.90083611	0.718887906	0.231547252	3.104713615	0.001904633	0.074561385
STK17B	188.6953387	-0.798812508	0.257703575	-3.099733894	0.001936946	0.075297924
STS	28.8625962	0.63801944	0.205784267	3.100428659	0.001932408	0.075297924
BANK1	22.61669728	-1.294781876	0.417868382	-3.098539953	0.001944767	0.075339481
ATG2A	30.73306242	-1.123214005	0.363152289	-3.092955871	0.001981736	0.076505982
FOS	167.7948514	-1.120694669	0.363008891	-3.087237519	0.002020261	0.0773266
NCAPD2	15.6004111	-0.964615951	0.312511793	-3.086654564	0.002024227	0.0773266
HMGA2	21.58611804	0.878609095	0.284507011	3.088180823	0.002013859	0.0773266
PCSK5	1175.571663	-0.766934291	0.24854443	-3.08570299	0.002030716	0.0773266
TRAPPC5	10.26258754	-1.182659323	0.383702779	-3.08222767	0.002054576	0.077483639
MPP6	7.726895067	-1.004639571	0.325962749	-3.082068654	0.002055674	0.077483639
RPS9	27.97978564	-0.886502261	0.287601	-3.082403262	0.002053365	0.077483639
LYST	133.2253446	-0.831711205	0.270198803	-3.078145414	0.002082932	0.077984153
SPAG17	79.35803785	0.787081382	0.255629203	3.078996343	0.002076992	0.077984153
GOLGA2	44.01338493	-0.837129125	0.272070235	-3.076886107	0.002091752	0.078052434
EVI2A	63.60744055	-1.275801537	0.415215544	-3.072624703	0.002121852	0.078854431
SNX13	41.52300886	-0.720724727	0.234622525	-3.071847969	0.00212738	0.078854431
SESN3	39.93628709	-0.831688617	0.271033366	-3.068583874	0.002150759	0.07945703
BBC3	17.29082964	-2.282512361	0.744789097	-3.064642555	0.002179303	0.079981849
NUSAP1	4.106380498	-1.30378161	0.425375483	-3.065013526	0.002176602	0.079981849
CCL4	25.71328589	1.130076923	0.368900718	3.063363306	0.002188642	0.080061231
CXCR1	84.31008076	-1.733210211	0.568266352	-3.049996197	0.002288443	0.082456807
MVB12A	3.789155451	1.202396753	0.394398824	3.048682401	0.002298473	0.082456807
TPST2	9.020717474	-1.101068212	0.360657759	-3.05294475	0.002266077	0.082456807
TLE3	53.63495648	-1.034979308	0.339421823	-3.049242088	0.002294195	0.082456807
RAPGEF2	20.66309335	0.81509181	0.267290214	3.049463722	0.002292503	0.082456807
DUOX2	79.17050901	0.728363705	0.23876036	3.050605651	0.002283803	0.082456807
CCDC85C	9.735079722	-1.002274533	0.329269862	-3.043930373	0.002335092	0.083235204
RAPGEF1	91.19618966	-0.906459048	0.297717943	-3.044690686	0.002329197	0.083235204
CNR2	7.163873959	-1.592155187	0.524260986	-3.0369515	0.002389839	0.084915396
CXCR4	61.15488355	-1.125076334	0.37108003	-3.031896741	0.002430223	0.086076192
ANKRD20A8P	5.659297062	-2.125639655	0.701631439	-3.029567288	0.002449043	0.086235162
EFL1	11.9345608	0.873847601	0.288543598	3.028476833	0.002457899	0.086235162
PRR15	9.223672747	0.742778033	0.245198234	3.02929602	0.002451244	0.086235162
ACOD1	6.301858938	2.025876148	0.66960834	3.025464329	0.002482517	0.086284862
CCNJL	4.064793526	-1.749371436	0.578090711	-3.026119264	0.002477146	0.086284862
RPL29	21.8110975	-0.869724985	0.287398724	-3.026196401	0.002476514	0.086284862
YAF2	14.58932141	-0.867200794	0.286731768	-3.024432204	0.002491003	0.086310931
HS2ST1	14.69244227	-1.020722124	0.337851231	-3.021217715	0.002517603	0.086962517
ICAM3	6.911834227	-1.76768743	0.585594434	-3.018620615	0.002539283	0.087270081
TRIM36	4.986484771	1.149926086	0.381062033	3.017687375	0.002547115	0.087270081
CERK	6.836402521	-0.994933565	0.329737809	-3.017347536	0.002549973	0.087270081
UBE4A	37.43279228	-0.708087047	0.234768389	-3.016108982	0.002560412	0.087359384
ERVK3-1	17.22019402	-0.869538197	0.288478698	-3.014219775	0.002576411	0.087637247
ZNF618	13.17294123	0.826575533	0.274909529	3.006718374	0.002640843	0.089555882
APOL2	51.00994315	0.747022547	0.248606036	3.004844773	0.002657164	0.089836306
METTL22	6.064627765	-1.345659073	0.448105497	-3.00299613	0.002673358	0.090110751
ALOX5AP	32.13015846	-1.102806692	0.368309313	-2.994240585	0.002751289	0.091455245
H1-4	5.939901016	-1.087557474	0.363099528	-2.99520487	0.002742606	0.091455245
TMED8	58.35888811	-0.829271364	0.277069582	-2.993007596	0.002762429	0.091455245
SF1	74.39235169	-0.684067234	0.22853237	-2.993305643	0.002759732	0.091455245
CASP7	36.47710255	0.639163601	0.213499434	2.993748457	0.00275573	0.091455245
FBXO7	46.46186381	0.584739884	0.19524747	2.994865356	0.00274566	0.091455245
RCC2	24.88589338	-0.720257985	0.24090914	-2.98974952	0.002792063	0.092162861
ENDOD1	8.049302703	1.12002835	0.375332371	2.984097392	0.002844162	0.093605659
FCAR	46.22549824	-1.172536733	0.393381169	-2.980663093	0.00287625	0.094383309
ANKH	9.265148968	-1.028104827	0.34504125	-2.979657727	0.002885706	0.094415908
HSD17B12	19.82323207	-0.739757714	0.24838688	-2.978247945	0.002899014	0.094573962
GIMAP8	6.569062052	1.221264033	0.411581669	2.967245928	0.003004805	0.096356392
CHST15	28.97203669	-1.089239327	0.366920109	-2.968600794	0.00299159	0.096356392
PRR29	5.897530132	1.024483303	0.345271946	2.967177945	0.00300547	0.096356392
SLAMF8	9.785883018	1.023639081	0.34484537	2.968400245	0.002993543	0.096356392
VPS37B	14.34537893	-0.875528546	0.294715223	-2.97076119	0.002970627	0.096356392
KIF1C	39.22851317	-0.617450978	0.207986076	-2.968713052	0.002990497	0.096356392
AIP	5.032846709	-1.374195628	0.463278492	-2.966240935	0.003014642	0.096373533
NR1H3	5.113447247	1.402431285	0.473557925	2.961477807	0.003061666	0.09729593
ZNF702P	5.282202883	1.059727836	0.357804049	2.961754736	0.003058913	0.09729593
RPL23	83.57766612	-0.550297512	0.18586894	-2.960674937	0.003069657	0.09729593
EGLN1	26.11709121	-0.822807081	0.278010431	-2.959626649	0.003080121	0.09735101
ITGAX	131.5356674	-1.166688035	0.395179999	-2.952295255	0.003154212	0.097986834
ZNF76	8.951990601	-1.134283602	0.383906373	-2.954583932	0.00313091	0.097986834
PTPN6	79.7933921	-1.055678857	0.357337807	-2.954288173	0.003133912	0.097986834
C12orf50	72.45750194	-0.895173904	0.303288242	-2.951561522	0.003161716	0.097986834
SLC25A6	20.95924456	-0.817792088	0.276924784	-2.953119895	0.003145798	0.097986834
CAMK1D	30.82573555	-0.648195563	0.21935137	-2.955055915	0.003126124	0.097986834
CBX5	88.43794612	-0.607858867	0.205873012	-2.952591311	0.003151189	0.097986834
SNAPC1	6.911153408	-1.114191759	0.37775866	-2.949480386	0.003183088	0.098104172
TFEC	32.30215455	0.95321592	0.323122026	2.950018389	0.00317755	0.098104172
C3orf52	7.767006444	0.970483192	0.329469936	2.945589521	0.003223399	0.099072886
